# Pectin remodeling belongs to a homeostatic system and triggers transcriptomic and hormonal modulations

**DOI:** 10.1101/2021.07.22.453319

**Authors:** François Jobert, Stéphanie Guénin, Aline Voxeur, Kieran J. D. Lee, Sophie Bouton, Fabien Sénéchal, Ludivine Hocq, Gaëlle Mongelard, Hervé Demailly, Petra Amakorová, Miroslav Strnad, Samantha Vernhettes, Gregory Mouille, Serge Pilard, J. Paul Knox, Ondřej Novák, Jérôme Pelloux, Laurent Gutierrez

**Author notes:** present address: Umeå Plant Science Centre, Swedish University of Agricultural Sciences, 90736 Umeå, Sweden (François Jobert). these authors contributed equally to this work (François Jobert, Stéphanie Guénin).

## Abstract

- Here, we focused on the biological modifications arisen from a strong and transient variation of the pectin methylesterification status during the seed-to-seedling transition.
- A reverse genetic approach was used to trigger specific reduction of pectin de-methylesterification during the seed maturation stage and the related physiological effects were assessed using a combination of biochemical, transcriptomic and microscopic analyses.
- Arabidopsis *PME36* is required to implement the characteristic pattern of de-methylesterified pectin in the mature seed. While this pattern is strongly impaired in *pme36-1* and *pme36-2* mature seed, no phenotypical effect is observed in the knockout mutant during seed germination. By analyzing hormone homeostasis and gene expression regulation, we show a strong and dynamic physiological disorder in the mutant, which reveals the existence of a complex compensatory mechanism overcoming the defect in pectin de-methylesterification.
- Our results reveal that pectin methylesterification status acts as upstream modulator involved in an undescribed homeostatic system in which pectin remodeling, hormone signaling and transcriptomic regulations interact to ensure the maintenance of a normal seed-to-seedling developmental program.
