## Supplemental Table 1 for "Pectin remodeling belongs to a homeostatic system and triggers transcriptomic and hormonal modulations"

### Sheet:   
	Table S1. Sequences of primers designed for RT-qPCR experiment on PME and PMEI genes.
	PMEI				PME
	Accession	Forward Primer	Reverse Primer		Accession	Forward Primer	Reverse Primer
	At1g02550	ATCTCATCCCTTCACGTGTCAC	TCGAATTTGCGGAAGTCACG		At1g02810	AGACGGTGGTCACCGGAAATAG	TCACAGCAAATGTGGCGGAATTG
	At1g09360	ACGAGTGGTCTCAAGACTTGTC	TTGGCTGTGGACAAAATGGC		At1g05310	TGAACGTGGCACCGATACCAAAG	TTCTTATTGCCACCGCCTGAGC
	At1g09370	TCAACGGAATCTGCAAGCAG	AATAAGTGTTGGCCGCGAAC		At1g11370	AAACCGGGGATAGGACAAAC	CTGGAACGAAAATCCCGAAG
	At1g10770	AGCACGTGTTACGAGACATTGGG	TATGCTCTTTCTCGCGCTTGCC		At1g11580	TTTCCAATCGCTTCCCGTCGTG	TCGCGGTCACCTTAAGTGTCTTG
	At1g11362	ACAGATGTCGATGCTTCATTGTGC	CCAGTGCTGCAATTTGAGGAGATG		At1g11590	CGCTCAGTCACGCGCATTTAAG	TCCGAGCTTGCAGTAATGTTGC
	At1g14890	AATACACGGCGGCTTACCTCTC	TTCGAAACGCAGTCGTGGACAG		At1g23200	ACATCTACGCTCGTAAGCCGATG	TTGCGTGATTGAGCGGTGATCG
	At1g23205	TGGCTCAGTGCGGCTTTAACTG	TCCTCGGCTCATCGTGAATGTC		At1g44980	AGAACGTTCAACACCGCAAC	TTCACACGGAGGGTAACAAC
	At1g23350	TTGATGAAGCGGACGAGGCAAG	TCCATCGCGTTTCAGCTCTTTC		At1g53830	TACGACGACGCCGATAGGAAAG	ATGTGCTCCACGTGTACCTGAC
	At1g47960	GGGAGTTCTCCGTTGACTAGTTTG	AGAAGGCCACGAAGATCCACAAG		At1g53840	ACGGCGACGTTTGCTATACAAGG	TGCTCCCGCGGTGTTTATGATTC
	At1g48010	AAGCGAGCACGGTAGTGAGAAG	TGGCAACGCCAGGAAGATCAAG		At1g69940	CCAGGATCACACAAAGCCAAG	GAGTTTACAAAGCGGGTGGTG
	At1g48020	TCGCATCGCCTAATCTTCAAGCC	ACGTTTGTGTAGCTCTCGCTTGTG		At2g19150	TAACGGCACAAGGAAGGGACTC	TTGCCGCTTCCCATAACAGTGC
	At1g50325	CCGCACTTAAAGCTTTGGCAACC	TTCCATCGCGAATTGAGACATAGC		At2g21610	AGAAGCTACCGTCTTCTTGAGC	TGGGAGCATTCTTGAAGTGAG
	At1g50340	CTCACAAACAACACAACAGATCGC	AGCGGTTTCAAGCGGATCAATAAG		At2g26440	ACTTTCCGATCTGCTACTCTTGCG	TAGTGCAACCGCTTGGTGCTTC
	At1g54620	AGGGCAGGCTGAGTAAGAAGTTG	AGGTTAACGCGTCATAGCCTTCAG		At2g26450	GGTCATAAACAAGGAGGAGGCTTT	AGCCTGAGGCACTGATCCAA
	At1g54980	ACAGTTCAAGGAGTGCCAAG	CTCCTTCACTCGCTTTGTTTCG		At2g36700	GGGAGATCCCTTTACGAGGATTGC	TCTTGCACTTCCCGTGATCTTGC
	At1g55770	TCTCCTTCGTCACCGGAAATGC	TGGATCGTCGGAGTGTTTGCAG		At2g36710	CGGAAACACTGCTGATAGCTTCTC	TCTGGTTCTGGTGCATTGTTCTTG
	At1g56100	TCCGTTCATGCAGACCGTGTTG	ATCGAGACGAGAGTCGAGACAGTG		At2g43050	TCCGCCGTCGTATTTCAATCCTG	TTGCGCCGTCACGAAGTTTCTC
	At1g56620	TTTGCCTTGCGACGTACAGAGC	AATAATCACCTCGGCGGTCTGC		At2g45220	AGCAAGGCGTTTACAGTGAGAACC	CCGCGACAGTAGCTGAGTTAAAGG
	At1g60760	AAGCCACGGAAGCTCGTTTCAC	TCGACACAAGGTTGGGTATGCG		At2g47030	ACAACAGAAGTGTTGCTCTCAGC	AACCTGAACTGTGGCACTGAGG
	At1g62760	TCTCCTTACGCCTCAACAATCCG	TGAGATTGAGGGCGATGACAGC		At2g47040	TTCCCTTAGTGGCACAGTCCAG	CGTTCACTCTGATAGCCACAGC
	At1g62770	CGTCGCCAAACTAACCAAAGAGAC	AGCTAACCGGTCCACGCTATTG		At2g47280	ACGATTATCCGACGTCGTTCTTCC	AACGTTAAGTCTCTCTCGTTGCC
	At1g70540	AGTGCCTCCTTGACGGACTTTG	ACATTCGAAGCCGTACCACCAC		At2g47550	TGAGTGCTGCCATCACCAATGAG	CCTTCTTGGCACCCAACCTTTG
	At1g70720	ACCATCCAACGGCTCCGATTTC	AAGCAAAGGTCCGGGTAGAGTG		At3g05610	CCATGTCGCATCTTGTGTTCATCG	AGTAGTTTCCAACAATGGCGACAG
	At2g01610	CGGCGTTTCACTTTCACAAGCC	AGTATTTAGCGGCAGAGCGTGAG		At3g05620	CGGTGACCGGAATTTCATGCAG	ATCCTCTTCCGGAAACAGCAAC
	At2g10970	ATGAAGGCACAGCGGTCAATGG	ATGAAGGCACAGCGGTCAATGG		At3g06830	GACCTTCCTAACAGCCACAATCAC	TCCAGCTGTGTTCTCGATTCCG
	At2g15345	AAGCAGTTCTGTCTCGCTTGGC	TTGCATGTCAAGGGTGAACGTG		At3g10710	CGGTTCCTGAGCTAGTCGAT	GCCTCATATCTGGAGCCAAC
	At2g31425	ATAACCCGAAACACGCAAGCTG	TTGCCCATTCGTCTTCGCACTC		At3g10720	TTCAGGTCCGGCTGTGTTTCTG	ACGTATAATTGCTCGAGCTTCGC
	At2g31430	AAACGCGATTCCAGCCAGAGAC	AGGCAGAAGGGCACATCAGTTG		At3g14300	ACGTTTGCAACTGAAGGCAAAGG	GGCGGTGTTTATGATTCCCATGTC
	At2g31432	ACAGTCTTTGCAAGGAGTCGTCTG	GCGTGCGGCTACTATACGTTTG		At3g14310	TCAAATGTCTCATCGCCGGAACC	AGCGTGGATGTCACAGTCTTGG
	At2g47050	AAACGTGACGCCGTTTCACCAC	CTTGCACAACGCTGCAGATTCC		At3g17060	TCGATGCTGTCCCTGTTGGTAAC	CGGAATGTGCACTCTCTCCTTG
	At2g47340	GCGAAACGTGTGGTGGAAGATAGG	TCTCGACGCAAACACTCATCGC		At3g24130	TGCCTCGTATATGGAACAGG	TCCCATCCTTCAGGAACAAC
	At2g47670	ATACAAGTCGCTCGCCGTTCTG	ATCGCTTATCTGCCGCTGGAAC		At3g27980	CGGAGGAGAATTCCCACACT	GGCGTTTATAGGCACCTTCA
	At3g05741	ACGCAAGCACTTGTGGCTATTTC	AGGCCCTTCGAACGCATCTTTG		At3g29090	GGGAAACGCAGAGAACGAGAGAAG	ACCCGGACCAAAGCACCTATAC
	At3g12880	ACAATCCCACCTTGTGTCTTCGC	ACGAGCCAGTCCTACTTTGTCG		At3g43270	TGCTACATTTGCTGTGAGCGGTAG	TTGGTAACCTCTCATCGCGCATC
	At3g17130	TTCTGCCGTCGGTAGTCCAATC	ATAGGTCGCAGAATGGCGTTGC		At3g47400	ATAACTCTGCAACCGGCGGCTTTG	AACAGCTTGCCCACGTAATGGC
	At3g17150	ATCCAAGCCTCTGCGTCTCTAC	CGATAGAGATCCACGCAAGCTCTC		At3g49220	CTTTCCACACGGCGTCATTTGC	TAGATCACTGCGTGGTCAGCTC
	At3g17152	ACCAAGCCCTATGCATCTCTACTC	AGATCGACGCAAGCCCTTGTAG		At3g59010	CCGCCATGGGAGATGGATTCATAG	AGTTTGGTCCGGCACTGTTCAC
	At3g17220	TCAGGTGCTGATCTTCAAACGC	ACCTTCTGATGCACTTGTTTGTGC		At3g60730	AGGCGGCCTATGGATCATCAAG	GCCTGAATTTGTATGTGGGTCGTC
	At3g17225	GCACAGAACCGCACATTGACAC	TCGCCGCTAGGTTCTTATTGCC		At3g62170	TTCACTCAGTGGCACCGTTCAG	TCCCAATGGACCAGCAGTGTTC
	At3g17230	ACGCTCAGGACCTCATATGAG	AGCCCCTTGAGATGCTAACTG		At4g00190	TCAAAGCCAAGAGTGACACG	AGCAAACGTTCTTGGGACAC
	At3g27999	GCTACATGCCGGATGTTGAATCTC	CCACTGACCCTAGTGTTTACGC		At4g02300	ACCTTCCCCGAAATCATCAG	GTTTCCGGTACCATCAATCG
	At3g36659	AAAGTCGACGCCTCCGATTGTC	TGACGGCGTTAACTGCATCTTCC		At4g02320	ACTTCAAGACCCGGTGGATGAG	AACCTGGTTTCACTCGAGTTGGG
	At3g47380	ACCCAACCGTATGCGTCAACTC	ACGTCGAGGGCTTGTTTGGATG		At4g02330	TACATCGCCGAACTTCGTTGCC	GCTTCTCTGGTCCAGCGGTATTTC
	At3g47670	TTAACCGCCGGAGCTTTCACTC	ACTTGAGAGAGGCGGAGGAGATAG		At4g03930	CCTTGGGAAGGAGAAACTGGTCTG	TCACCCTTCTGCTAGTCACAGCTC
	At3g49330	TCACATCTCAGCTAGTCAGACGAC	GCTGCGGTTAGTTTCGCGATTG		At4g15980	TCTTCCCGTGAAAGCCAAGAAC	CGCAAACGTCTCGTTCCACTTC
	At3g55680	AGCACTACTGTTTAGCGTCTGC	ACTCGAGCCCTTCTTCTTGTGC		At4g33220	CACTTTCCGATCAGCTACATTCGC	ATCTCAGTGCTACCGCCTGATG
	At3g62180	AAACACATGTCAGACGCAACCG	GCGAAATCTTCCAACGCGTAATTC		At4g33230	TGCCAAGTACCAAGGAAGGTACAC	TGTTTCCCGTCACGATCGTCTTC
	At3g62820	TACACGCTACCAAGACCTCTGC	TGCCCATTTGCTGGGACTGTTC		At5g04960	GGCGAACACATGGATAACG	GTACGTTCCCACGGAGCTAA
	At4g00080	TGCACTCATGGTGCCGAACAAC	ACGCACGTAACGAGACATCGAC		At5g04970	GGGGGCTGATACAAGTAAAAGG	ACGGTGAAGTTCATGGCTTG
	At4g02250	CGACGTCGATATTTGGCTCAACAC	TACCGGCACGATCGTTCAAAGC		At5g07410	AGACTCCCGCACATGACAAGAC	CACTCTCTTGGCTTTGTGTGACC
	At4g03945	TTTCGACCGGCGTGATGAAG	TCCACCGACCATAGTGTTTACG		At5g07420	AAACACTTCTCCAATGCCAAAGCC	GAAAGCAGCCTTATCGCCGTTG
	At4g12390	ACCAAACCCTAGCAGCAGCATC	TGACGCAGAGAGTTTGGTAACGC		At5g07430	CGAAGTTACGCCTTTCCTCACTC	GAGGAGGAAGTAGCCATGTGGA
	At4g15750	CAATATCGACCGTGCTGGACTTG	ACTTTAGACTCGTGACGGTGTTG		At5g09760	GGTTCGTTAAACGCCGGTATGC	TCTCCTACCACTCCGACAGTTG
	At4g24640	TCCCATTGGCCTGCTTCCATTG	AAGTAGGCCTTGTGGCACTCTG		At5g18990	GAGCGGCCAATCTATTTACCAGAG	ACGAATCCATTCGCGTCGTTTG
	At4g25250	AAACGGCATGCAACTCAACAAC	CGGACTTGATGGTGGAGGAATAGG		At5g19730	TTTGTATCTTGGGAGGGCATGGG	ACTGCCCATAGAACACCGTCATC
	At4g25260	AGCATAGCCCGAGCAAAGTCAG	TCGTGCTGCCTCTTTGTGATTCC		At5g20860	TCGTCGATGGGTTCCTCCAAAC	TGAGCCGTTCACAAGAATCTGAG
	At5g20740	AAACGGAGGTGAAGCAGTGGATG	GACCATGTAAAGCGCGTTGCTC		At5g26810	AGTGGCCAATCTGTTTACGAGGAC	TCGTAGGAACACGAACCCACTTG
	At5g24370	ACTCGCCGCACGCAAATATAGC	AACCGTCTCCGTAGCAAACGTC		At5g27870	GCGAGAATCCACGGGATTTGTTC	ACTGCCAAGTAATCCGGTTCGC
	At5g38610	CGCAACAGCTTCCACCATTCAAC	AGGCAAGCACTGCGGAAACTAC		At5g47500	ACCTATCAAACCGCTTCCGTCAC	GGCGCAGTATTCGTGAAGCTAATG
	At5g46930	TGGAGAGGCCGTTACTTGATTGC	AACTTCCCGGTGCATCCATTGC		At5g49180	ACATACCTTACTGCCACTGTTGCG	AAATCCGCCGAGACTCTTAGGG
	At5g46940	TCGCCGGATTAGTCATGGCATC	TCCTTTCAAGGTCGTCGCTTTGG		At5g51480	AACTTCCACGTTTGTCCAGCTC	TGACCATATACCAAAGTCCATCGC
	At5g46950	ATCCACAAAGCAAAGCCGCAAC	GCAACGTTCTTTGTCGATGCTAGG		At5g51490	GGTCGGAGATGGAATGAGATCCAC	GATACCGGCAGTAGCGGAATTG
	At5g46960	TGAGTGCTGCTTTGGATGTACCAG	TGTTCTCGTTGGTAATCGGAGACG		At5g51500	AACACAGCGGTTTTCGACTG	TGGTCAATTTGTCCCAAGCG
	At5g46970	ACAACTTCTGTGTCAAGTCTCTCG	CAACCTGTCAAGACTACGTGCAG		At5g53370	TTTCACACCGCCACTTTCGC	TTCTCAAACGTCATGTCCCTCAC
	At5g46980	TGGCCAATAGAGTGGCGGATTC	GGCTCTCTGGATTCTCTTGATGG		At5g55590	TTTACAGGGAGAAGGTGATTGTGC	TCTCCCGCATAGCTCTCATTACC
	At5g46990	CGTCATGCAAGAGTTGTTCC	CATCGTTCTCTTTCGTCACC		At5g61680	AGCAGTGGTTCAACACCAACGTG	TGATCACACGCCTAGTGTTCCC
	At5g50030	TGGCGATGATACAAGGCGTGTG	AGCGTCTTGGAAGCAGTGTCAG		At5g64640	ACAGGGTCGTTGAATGTTGGAC	TCACCGAGAACTCCGACAGTTG
	At5g50040	TTCGGCCACAACTTACATTGACG	TGGCCGTAGCTGCTTGAAACTG
	At5g50050	GCTTCGGAGGAACTCTATGATG	TCATCGTCGCTATGTTGTCG
	At5g50060	TCAACCTCGGCATATCCTACGC	TTGGCTCTTTCTTAGCCGCTTCG
	At5g50070	AAGGAGCCGAGCTTGAAGACAC	TGCGATATGTGGATCGCGCTTG
	At5g51520	ACGTGAAATCCGCAAAGGAAGC	TTCGTCCGGCGGTTGATTTCTG
	At5g62340	TGGACCGACTGCTTGTTTCACG	GCTATGACTCTCACCCGAAATGGC
	At5g62350	ACGATACCGTTGACCGTTTGACC	TGGCACTCCCACACAACTTCAG
	At5g62360	TGCGGCTCTCAACATCACATTAGC	TCGAGAGACGCACCATCATTGC
	At5g64620	TGGCTTATCCGGTGGAGATTCG	AGAATCCCGGAGACAACACCAC
