## Supplemental dataset 1 for "Pectin remodeling belongs to a homeostatic system and triggers transcriptomic and hormonal modulations"

### Sheet:  
	Dataset S1. Genes differentially expressed in 16 and 24 HPS pme36-1 seedlings compared to Col-0. Log2 values of normalized mRNA quantities in Col-0 and pme36-1 seedlings are shown using a purple scale. Expression fold changes in pme36-1, compared to Col-0, are represented with a bicolor scale, in red for upregulation and in blue for downregulation. Genes are ranked based on their fold change expr…
	Normalized mRNA (Log2)				Fold Change pme36/Col0 (Log2)
	16 hours post stratification (HPS) seed (Log2)		24 hours post stratification (HPS) seed (Log2)		pme36/Col0 (Log2)
	pme36-1	Col0	pme36-1	Col0	16 HPS seed	24 HPS seed	Accession	Gene Symbol	Description
	5.16	3.28	3.92	3.57	1.87971	0.344828	At1g43160	At1g43160	ethylene-responsive transcription factor RAP2-6
	5.66	4.13	5.94	6.1	1.53605	-0.163499	At1g75780	TUB1	tubulin beta-1 chain
	6.45	4.94	6.14	5.97	1.51096	0.176323	At3g14067	AT3G14067	Subtilase family protein
	7.43	5.94	7.35	7.5	1.49057	-0.163499	At1g65340	CYP96A3	cytochrome P450, family 96, subfamily A, polypeptide 3
	6.58	5.1	5.19	5.81	1.48027	-0.62293	At5g46110	APE2	triose phosphate/phosphate translocator TPT
	5.16	3.7	4.37	4.52	1.46467	-0.15056	At2g40300	FER4	ferritin 4
	5.02	3.57	3.45	4.39	1.45418	-0.933573	At4g27440	PORB	light-dependent NADPH:protochlorophyllide oxidoreductase B
	3.51	2.06	1.77	2.49	1.4489	-0.713696	At2g36830	GAMMA-TIP	aquaporin TIP1-1
	3.89	2.45	2.1	2.62	1.44361	-0.516015	At1g27020	AT1G27020	hypothetical protein
	4.77	3.35	6.1	6.8	1.42761	-0.704872	At2g46790	PRR9	two-component response regulator-like APRR9
	6.25	4.87	4.15	4.42	1.37851	-0.275007	At2g43910	HOL1	thiocyanate methyltransferase 1
	6.15	4.79	4.27	5.73	1.36177	-1.45943	At2g43860	AT2G43860	putative polygalacturonase
	6.77	5.42	7.13	7.73	1.3505	-0.604071	At3g56370	AT3G56370	leucine-rich repeat protein kinase-like protein
	4.89	3.55	4.41	4.16	1.34483	0.250962	At4g39950	CYP79B2	tryptophan N-monooxygenase 1
	3.88	2.56	4.47	4.99	1.32769	-0.526069	At2g34930	AT2G34930	disease resistance family protein / LRR family protein
	3.13	1.83	1.91	1.84	1.29866	0.0703893	At3g26170	CYP71B19	cytochrome P450 71B19
	4.34	3.07	2.96	3.56	1.26903	-0.594549	At2g28305	LOG1	cytokinin riboside 5-monophosphate phosphoribohydrolase LOG1
	5.83	4.56	5.23	5.86	1.26303	-0.632268	At5g52100	crr1	putative 4-hydroxy-tetrahydrodipicolinate reductase 3
	6.17	4.92	6.18	6.3	1.24489	-0.111031	At3g01670	AT3G01670	hypothetical protein
	5.57	4.34	5.6	5.47	1.23266	0.137504	At5g45380	DUR3	urea-proton symporter DUR3
	6.36	5.14	7.26	7.63	1.21412	-0.367371	At5g64170	AT5G64170	dentin sialophosphoprotein-like protein
	6.94	5.73	7.04	7.12	1.20789	-0.0840643	At3g19680	AT3G19680	hypothetical protein
	8.52	7.33	7.39	8.13	1.18903	-0.748461	At5g23820	AT5G23820	MD-2-related lipid recognition domain-containing protein
	9.09	7.9	8.37	9.47	1.18903	-1.10434	At5g22500	FAR1	fatty acyl-CoA reductase 1
	6.22	5.04	5.21	5.65	1.16993	-0.432959	At1g60960	IRT3	Fe(2+) transport protein 3
	5.44	4.29	4.37	4.81	1.15056	-0.432959	At2g45180	AT2G45180	protease inhibitor/seed storage/lipid transfer protein (LTP) family protein
	5.19	4.09	6	5.99	1.10434	0	At5g57660	COL5	zinc finger protein CONSTANS-LIKE 5
	3.8	2.69	4.56	4.97	1.10434	-0.411426	At3G51650	AT3G51650	hypothetical protein
	5.17	4.07	4.28	4.47	1.09761	-0.189034	At1g25275	AT1G25275	hypothetical protein
	4.68	3.59	3.78	3.7	1.09085	0.0703893	At4g37470	AT4G37470	probable esterase KAI2
	4.06	2.98	3.09	3.01	1.08406	0.0703893	At2g38170	CAX1	vacuolar cation/proton exchanger 1
	6.21	5.15	5.06	6.31	1.0635	-1.25096	At4g01700	AT4G01700	Chitinase family protein
	7.35	6.31	6.61	7.09	1.03562	-0.485427	At4g27860	AT4G27860	vacuolar iron transporter-like protein
	4.87	3.84	4.18	4.81	1.02148	-0.62293	At5g13630	GUN5	magnesium chelatase subunit H
	6.01	4.99	4.56	5.86	1.01436	-1.29866	At5g49360	BXL1	bifunctional {beta}-D-xylosidase/{alpha}-L-arabinofuranosidase
	8.02	7.01	8.25	8.33	1.0072	-0.0703893	At2g01690	AT2G01690	VAC 14-like protein
	6.27	5.27	5.57	6.21	1	-0.641546	At2g41850	PGAZAT	polygalacturonase ADPG2
	5.9	4.91	6.15	6.55	0.992768	-0.400538	At3g47470	LHCA4	chlorophyll a-b binding protein 4
	8.88	7.88	8.35	9.09	0.992768	-0.739848	At1g54010	AT1G54010	GDSL esterase/lipase
	8.22	7.24	6.3	6.71	0.9855	-0.422233	At1g76790	AT1G76790	indole glucosinolate o-methyltransferase 5
	7.99	7.01	7.96	8.44	0.978196	-0.475085	At5g55400	AT5G55400	actin binding Calponin homology domain-containing protein
	4.94	3.98	4.09	4.72	0.963474	-0.632268	At1g72500	AT1G72500	hypothetical protein
	3.43	2.48	2.77	2.98	0.948601	-0.214125	At5g38420	AT5G38420	ribulose bisphosphate carboxylase small chain 2B
	6.44	5.49	5.94	6.25	0.948601	-0.31034	At5g66190	FNR1	ferredoxin-NADP(+)-oxidoreductase 1
	5.46	4.51	4.63	5.66	0.948601	-1.03562	At1g31950	AT1G31950	terpenoid synthase 29
	3.51	2.57	3.1	4.08	0.941106	-0.978196	At5g18700	RUK	protein kinase family protein with ARM repeat domain
	5.56	4.62	4.36	4.64	0.933573	-0.275007	At3g20370	AT3G20370	TRAF-like family protein
	3.17	2.24	2.66	3.06	0.933573	-0.400538	At3g53420	PIP2A	aquaporin PIP2-1
	6.09	5.16	6.05	6.6	0.925999	-0.545968	At5g46910	AT5G46910	transcription factor jumonji (jmj) family protein / zinc finger (C5HC2 type) family protein
	9.94	9.01	9.3	9.86	0.925999	-0.565597	At3g15950	NAI2	TSK-associating protein 1-like protein
	7.04	6.13	6.49	7.2	0.910733	-0.704872	At5g13170	SAG29	senescence-associated protein 29
	9.53	8.64	8.83	8.95	0.895303	-0.111031	At4g31500	CYP83B1	cytochrome P450 83B1
	4.03	3.14	3.14	3.26	0.895303	-0.124328	At1g64200	VHA-E3	V-type proton ATPase subunit E3
	6.26	5.37	6.23	6.52	0.895303	-0.286881	At5g28290	NEK3	serine/threonine-protein kinase Nek3
	7.05	6.15	6.39	6.94	0.895303	-0.555816	At2g46630	AT2G46630	hypothetical protein
	7.64	6.75	6.8	7.48	0.895303	-0.669027	At4g36250	ALDH3F1	aldehyde dehydrogenase 3F1
	6.45	5.56	6.33	6.73	0.887525	-0.400538	At2g39740	AT2G39740	HEN1 suppressor 1
	5.83	4.96	5.07	5.41	0.871844	-0.344828	At1g78660	GGH1	gamma-glutamyl hydrolase 1
	6.39	5.52	5.95	6.31	0.871844	-0.356144	At3g16460	AT3G16460	jacalin-like lectin domain-containing protein
	4.76	3.89	3.78	4.2	0.871844	-0.422233	At1g29520	AT1G29520	AWPM19-like protein
	5.48	4.61	4.61	5.07	0.871844	-0.454176	At5g07810	AT5G07810	SNF2 and helicase domain-containing protein
	5.76	4.9	5.68	6	0.863938	-0.321928	At5g65990	AT5G65990	transmembrane amino acid transporter family protein
	4.49	3.64	4.09	4.72	0.85599	-0.632268	At1g64710	AT1G64710	alcohol dehydrogenase-like 4
	10.13	9.28	10.7	10.88	0.847997	-0.176323	AT2G07708	AT2G07708	hypothetical protein
	4.7	3.85	3.88	4.8	0.847997	-0.918386	At4g25810	XTR6	probable xyloglucan endotransglucosylase/hydrolase protein 23
	3.86	3.02	3.03	3.2	0.83996	-0.163499	At5g57785	AT5G57785	hypothetical protein
	4.13	3.29	3.21	4.45	0.83996	-1.23879	At3g13600	AT3G13600	calmodulin-binding family protein
	8.86	8.03	8.42	8.72	0.831877	-0.31034	At3g02910	AT3G02910	AIG2-like (avirulence induced gene) family protein
	6.9	6.07	6.15	6.89	0.823749	-0.739848	At3g16420	PBP1	PYK10-binding protein 1
	5.39	4.58	4.86	5.07	0.807355	-0.201634	At1g03630	POR C	protochlorophyllide reductase C
	3.47	2.66	2.73	3.02	0.807355	-0.298658	At5g42830	AT5G42830	HXXXD-type acyl-transferase-like protein
	6.39	5.58	6.09	6.53	0.807355	-0.443607	At5g18860	AT5G18860	nucleoside hydrolase 3
	7.14	6.33	6.3	7.49	0.807355	-1.18903	At5g08370	AGAL2	alpha-galactosidase 2
	4.11	3.32	3.42	3.64	0.790772	-0.226509	At3g61490	AT3G61490	polygalacturonase-like protein
	5.13	4.34	4.74	5.01	0.790772	-0.263034	At1g54385	AT1G54385	ARM repeat superfamily protein
	5.56	4.78	5.46	5.7	0.782409	-0.238787	At2g28550	At2g28550	TARGET OF EARLY ACTIVATION TAGGED 1
	4.2	3.43	4.21	4.57	0.773996	-0.356144	At5g40890	At5g40890	chloride channel protein CLC-a
	4.12	3.35	3.45	3.74	0.765535	-0.286881	At5g44110	At5g44110	ABC transporter I family member 21
	5.39	4.63	4.64	5.04	0.765535	-0.400538	At4g13510	At4g13510	ammonium transporter 1;1
	7.09	6.32	6.27	6.67	0.765535	-0.400538	At5g36890	BGLU42	beta glucosidase 42
	6.57	5.82	7.89	8.15	0.748461	-0.263034	At5g02810	PRR7	pseudo-response regulator 7
	4.2	3.46	5.33	5.59	0.739848	-0.263034	ATMG00890.1; BT014752	ArthMp078	hypothetical protein
	3.51	2.77	2.9	3.24	0.739848	-0.333424	At3g15570	AT3G15570	phototropic-responsive NPH3 family protein
	7.47	6.74	7.73	8.1	0.731183	-0.367371	At3g44200	NEK6	serine/threonine-protein kinase Nek5
	6.05	5.32	5.73	6.29	0.731183	-0.555816	At3g09520	EXO70H4	exocyst subunit exo70 family protein H4
	3.73	3.01	2.83	3.31	0.722466	-0.485427	At4g03100	AT4G03100	Rho GTPase activating protein with PAK-box/P21-Rho-binding domain
	6.79	6.08	6.14	6.47	0.713696	-0.333424	At1g08830	CSD1	superoxide dismutase [Cu-Zn]
	8.24	7.54	7.81	8.16	0.704872	-0.344828	At4g30490	AT4G30490	AFG1-like ATPase family protein
	7.39	6.68	6.95	7.38	0.704872	-0.432959	At1g01610	GPAT4	bifunctional sn-glycerol-3-phosphate 2-O-acyltransferase/phosphatase
	6.77	6.07	6.43	7.01	0.704872	-0.575312	At1g09380	AT1G09380	nodulin MtN21-like transporter family protein
	6.43	5.74	5.65	6.04	0.695994	-0.389567	At1g74030	ENO1	enolase 1
	8.21	7.52	7.54	8.16	0.695994	-0.62293	At5g45650	AT5G45650	subtilase family protein
	6.79	6.09	5.63	6.61	0.695994	-0.978196	At1g47128	RD21	cysteine proteinase RD21a
	5.4	4.71	4.46	4.83	0.687061	-0.367371	At4g39030	EDS5	enhanced disease susceptibility 5
	8.04	7.35	7.37	8.22	0.687061	-0.847997	At3g11210	AT3G11210	GDSL esterase/lipase
	8.64	7.95	8.21	9.16	0.687061	-0.956057	At5g12950	AT5G12950	hypothetical protein
	5.9	5.22	5.09	5.81	0.678072	-0.722466	At1g78260	AT1G78260	RNA recognition motif-containing protein
	3.36	2.68	2.62	2.97	0.669027	-0.344828	At2g42220	AT2G42220	Rhodanese/Cell cycle control phosphatase superfamily protein
	5.42	4.75	5.2	5.59	0.669027	-0.389567	At3g15354	SPA3	protein SPA1-related 3
	6.34	5.67	5.9	6.29	0.669027	-0.389567	At1g65840	PAO4	polyamine oxidase 4
	5.85	5.19	5.7	6.19	0.669027	-0.485427	At2g19620	NDL3	N-MYC downregulated-like 3 protein
	6.57	5.91	5.58	6.26	0.669027	-0.678072	At5g58900	AT5G58900	homeodomain-like transcriptional regulator
	6.4	5.74	6.54	6.91	0.659925	-0.367371	At3g20280	AT3G20280	PHD finger protein
	6	5.34	6.05	6.56	0.659925	-0.505891	At1g67560	AT1G67560	lipoxygenase 6
	3.89	3.23	3.73	5.04	0.659925	-1.31615	At2g35930	PUB23	E3 ubiquitin-protein ligase PUB23
	11.14	10.49	10.48	11.02	0.650765	-0.545968	At3g09260	PYK10	beta-glucosidase 23
	7.6	6.95	7.07	7.91	0.641546	-0.83996	At2g06850	XTH4	endoxyloglucan transferase A1
	6.73	6.1	6.29	6.69	0.632268	-0.411426	At4g34240	ALDH3I1	aldehyde dehydrogenase 3I1
	4.97	4.34	4.61	5.08	0.632268	-0.464668	At1g09750	AT1G09750	aspartyl protease-like protein
	6.35	5.73	5.22	5.6	0.62293	-0.378512	At3g19450	ATCAD4	cinnamyl alcohol dehydrogenase 4
	6.93	6.3	7.64	8.06	0.62293	-0.422233	At5g64940	ATH13	oxidative stress-related ABC1-like protein 1
	6.61	5.99	6.15	6.59	0.62293	-0.443607	At5g49630	AAP6	amino acid permease 6
	9.45	8.83	8.74	9.29	0.62293	-0.555816	At1g02640	BXL2	probable beta-D-xylosidase 2
	6.03	5.41	5.2	5.88	0.62293	-0.669027	At1g70710	GH9B1	endo-1,4-beta-glucanase
	4.23	3.61	3.99	4.38	0.613532	-0.389567	At3g06030	NP3	mitogen-activated protein kinase kinase kinase 3
	5.35	4.74	4.65	5.33	0.613532	-0.678072	At4g21600	ENDO5	endonuclease 5
	5.57	4.96	4.07	5.53	0.613532	-1.45418	At4g39210	APL3	glucose-1-phosphate adenylyltransferase large subunit 3
	5.63	5.02	5.79	6.3	0.604071	-0.516015	At3g05150	AT3G05150	sugar transporter ERD6-like 8
	3.9	3.3	3.43	3.97	0.604071	-0.545968	At1g21910	DREB26	ERF/AP2 transcription factor family
	3.09	2.49	2.2	2.85	0.604071	-0.650765	At1g70430	AT1G70430	protein kinase
	6.14	5.54	4.87	5.53	0.604071	-0.650765	At4g39330	CAD9	putative cinnamyl alcohol dehydrogenase 9
	3.25	2.66	3.06	3.49	0.594549	-0.422233	At4g23270	CRK19	cysteine-rich receptor-like protein kinase 19
	4.46	3.86	3.67	4.19	0.594549	-0.526069	At5g67450	ZF1	zinc-finger protein 1
	6.22	5.64	5.73	6.61	0.584963	-0.879706	At2g43140	AT2G43140	transcription factor bHLH129
	5.2	4.62	4.12	5.08	0.584963	-0.963474	At1g66270	BGLU21	beta-glucosidase 21
	6.46	5.89	5.99	6.55	0.575312	-0.555816	At1g55020	LOX1	lipoxygenase 1
	5.46	4.92	5.13	5.63	0.545968	-0.495695	At2g04160	AIR3	subtilisin-like serine endopeptidase family protein
	4.29	3.75	4.39	4.94	0.545968	-0.545968	At2g24610	CNGC14	cyclic nucleotide-gated channel 14
	6.37	5.82	5.2	5.85	0.545968	-0.650765	At1g16880	AT1G16880	ACT domain-containing protein
	3.65	3.11	3.16	4.15	0.545968	-0.992768	At5g65970	MLO10	MLO-like protein 10
	4.75	4.23	4.54	5.15	0.526069	-0.613532	At4g15230	PDR2	ABC transporter G family member 30
	2.86	2.34	2.14	2.8	0.526069	-0.659925	At1g32780	AT1G32780	GroES-like zinc-binding dehydrogenase family protein
	7.62	7.09	7.17	8.01	0.526069	-0.847997	At4g22010	sks4	protein SKU5 similar 4
	6.53	6.01	6.11	7.63	0.526069	-1.52105	At5g64570	XYL4	beta-D-xylosidase 4
	4.33	3.81	3.65	4.25	0.516015	-0.604071	At5g49760	AT5G49760	leucine-rich repeat protein kinase-like protein
	5.91	5.39	5.43	6.11	0.516015	-0.678072	At5g34940	GUS3	glucuronidase 3
	7.11	6.61	6.79	7.32	0.505891	-0.516015	At3g19930	STP4	sugar transport protein 4
	6.47	5.96	6.13	6.67	0.505891	-0.545968	At5g62530	ALDH12A1	delta-1-pyrroline-5-carboxylate dehydrogenase 12A1
	4.79	4.28	4.13	4.86	0.505891	-0.722466	At4g29780	AT4G29780	hypothetical protein
	3.19	2.69	3.18	3.7	0.495695	-0.526069	At1g78850	AT1G78850	curculin-like (mannose-binding) lectin family protein
	4.98	4.48	4.15	4.68	0.495695	-0.526069	At2g22770	NAI1	transcription factor NAI1
	7.48	6.99	7.05	7.59	0.495695	-0.536053	At3g29320	AT3G29320	alpha-glucan phosphorylase 1
	6.29	5.79	5.38	5.96	0.495695	-0.584963	At1g53300	TTL1	TPR repeat-containing thioredoxin TTL1
	3.75	3.26	2.94	3.63	0.495695	-0.695994	At2g30890	AT2G30890	Cytochrome b561/ferric reductase transmembrane protein family
	6.25	5.76	5.37	6.14	0.495695	-0.773996	At2g35190	NPSN11	novel plant SNARE 11
	4.69	4.2	4.25	4.91	0.485427	-0.659925	At2g37420	AT2G37420	ATP binding microtubule motor family protein
	8.4	7.91	7.39	8.13	0.485427	-0.748461	At2g27920	SCPL51	serine carboxypeptidase-like 51
	3.89	3.4	3.94	4.97	0.485427	-1.02857	At5g13700	PAO1	polyamine oxidase 1
	8.02	7.53	5.96	7.88	0.485427	-1.91839	At1g29080	AT1G29080	Papain family cysteine protease
	5.13	4.66	3.68	4.54	0.475085	-0.863938	At4g15160	AT4G15160	bifunctional inhibitor/lipid-transfer protein/seed storage 2S albumin-like protein
	5.69	5.22	3.71	4.63	0.475085	-0.918386	At2g34080	AT2G34080	cysteine proteinase-like protein
	5.99	5.52	5.44	6.03	0.464668	-0.594549	At3g27960	AT3G27960	tetratricopeptide repeat domain-containing protein
	7.63	7.16	7.19	7.86	0.464668	-0.678072	At5g14920	AT5G14920	gibberellin-regulated protein 14
	7.88	7.41	7.33	8.19	0.464668	-0.863938	At1g49430	LACS2	long-chain acyl-CoA synthetase 2
	7.38	6.93	6.63	7.19	0.454176	-0.555816	At5g43060	AT5G43060	Granulin repeat cysteine protease family protein
	4.86	4.41	4.34	4.97	0.454176	-0.62293	At2g41800	AT2G41800	hypothetical protein
	6.25	5.8	5.11	5.75	0.454176	-0.641546	At3g45320	AT3G45320	hypothetical protein
	8.32	7.86	6.87	8.01	0.454176	-1.14405	At4g03210	XTH9	xyloglucan endotransglucosylase/hydrolase 9
	7.51	7.07	6.59	7.8	0.443607	-1.20789	At1g71880	SUC1	sucrose transport protein SUC1
	4.16	3.73	3.32	4	0.432959	-0.678072	At3g60290	AT3G60290	oxidoreductase
	3.96	3.53	3.65	4.43	0.432959	-0.773996	At5G10278	At5G10278	hypothetical protein
	4.02	3.59	3.36	4.14	0.432959	-0.782409	At4g19030	NLM1	aquaporin NIP1-1
	3.68	3.25	3.55	4.42	0.432959	-0.871844	At2g02700	AT2G02700	cysteine/histidine-rich C1 domain-containing protein
	7.86	7.44	7.67	8.26	0.422233	-0.584963	At3g23800	SBP3	selenium-binding protein 3
	4.94	4.53	4.42	5.06	0.422233	-0.632268	At5g51460	ATTPPA	trehalose-phosphate phosphatase A
	4.33	3.9	4.06	4.76	0.422233	-0.704872	At1g17990	AT1G17990	putative 12-oxophytodienoate reductase-like protein 2A & 2B
	5.43	5.01	5.18	5.81	0.411426	-0.632268	At4g27430	CIP7	COP1-interacting protein 7
	4.04	3.63	2.82	3.95	0.411426	-1.1375	At2g34010	AT2G34010	hypothetical protein
	3.38	2.98	2.98	3.79	0.400538	-0.807355	At3g04410	AT3G04410	no apical meristem-domain containing transcriptional regulator
	6.69	6.29	5.42	6.27	0.400538	-0.847997	At5g02540	AT5G02540	NAD(P)-binding Rossmann-fold superfamily protein
	5.68	5.28	4.89	5.76	0.400538	-0.863938	At4g30610	BRS1	serine carboxypeptidase 24
	7.57	7.18	7.76	8.42	0.389567	-0.659925	At3g09440	AT3G09440	heat shock protein 70-3
	5.17	4.78	4.62	5.58	0.389567	-0.963474	At1g45130	BGAL5	beta-galactosidase 5
	4.26	3.88	3.16	4.15	0.378512	-0.992768	At5g26260	AT5G26260	TRAF-like family protein
	2.99	2.63	2.33	3.2	0.367371	-0.871844	At5g47330	AT5G47330	palmitoyl protein thioesterase family protein
	6.25	5.9	6	6.66	0.356144	-0.659925	At5g09870	CESA5	cellulose synthase A catalytic subunit 5 [UDP-forming]
	3.91	3.56	3.05	3.71	0.356144	-0.659925	At2g28315	AT2G28315	nucleotide/sugar transporter-like protein
	4.33	3.99	4.04	4.72	0.344828	-0.687061	At1g66280	BGLU22	beta-glucosidase 22
	3.32	2.98	2.63	3.4	0.344828	-0.765535	At4g22810	AT4G22810	putative AT-hook DNA-binding family protein
	3.71	3.37	3.33	4.35	0.344828	-1.02148	At4g15233	AT4G15233	ABC transporter G family member 42
	10.18	9.85	9.01	10.33	0.321928	-1.31615	At3g44990	XTR8	xyloglucan endotransglucosylase/hydrolase
	5.24	4.91	3.64	6.56	0.321928	-2.91839	At1g02205	CER1	protein ECERIFERUM 1
	3.89	3.57	3.75	4.49	0.31034	-0.748461	At5g63800	MUM2	beta-galactosidase 6
	6.51	6.19	5.69	6.63	0.31034	-0.933573	At4g21490	NDB3	NAD(P)H dehydrogenase B3
	3.08	2.77	2.66	3.6	0.31034	-0.941106	At5g02490	AT5G02490	heat shock protein 70
	5.04	4.74	4.91	5.78	0.298658	-0.871844	At2g19110	HMA4	putative cadmium/zinc-transporting ATPase HMA4
	4.57	4.27	3.68	5.17	0.298658	-1.48543	At2g18980	AT2G18980	peroxidase 16
	5.43	5.14	4.9	5.98	0.286881	-1.08406	At5g43760	KCS20	3-ketoacyl-CoA synthase 20
	5.47	5.19	5.99	6.79	0.275007	-0.807355	At2g38470	WRKY33	putative WRKY transcription factor 33
	6.02	5.74	5.29	6.12	0.275007	-0.831877	At5g13400	AT5G13400	putative peptide/nitrate transporter
	5.19	4.92	4.14	4.98	0.275007	-0.847997	At2g38540	LP1	non-specific lipid-transfer protein 1
	4.67	4.39	3.9	4.82	0.275007	-0.918386	At5G36002	At5G36002	hypothetical protein
	7.5	7.22	6.42	7.6	0.275007	-1.18269	At1g61800	GPT2	glucose-6-phosphate/phosphate translocator 2
	6.73	6.47	6.45	7.23	0.250962	-0.773996	At1g04680	AT1G04680	putative pectate lyase 1
	5.06	4.83	3.82	4.68	0.238787	-0.85599	At4g24380	AT4G24380	hypothetical protein
	4.03	3.81	3.65	4.56	0.226509	-0.910733	At1g76620	AT1G76620	hypothetical protein
	6.83	6.61	6.33	7.34	0.226509	-1	At4g19120	ERD3	putative methyltransferase PMT21
	5.1	4.88	4.39	5.63	0.226509	-1.24489	At1g26560	BGLU40	beta glucosidase 40
	9.68	9.47	7.7	8.49	0.214125	-0.790772	At5g15230	GASA4	gibberellin-regulated protein 4
	1.98	1.76	1.77	2.62	0.214125	-0.847997	At2g27420	AT2G27420	cysteine proteinase-like protein
	3.83	3.65	3.05	4.08	0.176323	-1.02857	At5g48890	AT5G48890	protein LATE FLOWERING
	2.56	2.38	2.62	3.97	0.176323	-1.3505	At4g38420	sks9	protein SKU5 similar 9
	3.86	3.71	3.67	4.55	0.15056	-0.879706	At4g24510	CER2	fatty acid elongation machinery component ECERIFERUM2
	2.15	2.01	1.73	2.59	0.137504	-0.871844	At4g40010	SNRK2.7	SNF1-related protein kinase 2.7
	5.3	5.17	3.86	5.18	0.137504	-1.32193	At5g01870	AT5G01870	pathogenesis-related lipid transfer protein
	6.71	6.58	4.9	5.9	0.124328	-1.0072	At4g16230	AT4G16230	GDSL-like lipase
	5.91	5.8	5.28	6.21	0.111031	-0.925999	At1g72970	HTH	embryo sac development arrest 17
	4.5	4.39	3.61	4.56	0.111031	-0.956057	At4g37410	CYP81F4	cytochrome P450, family 81, subfamily F, polypeptide 4
	5.21	5.12	4.02	5.08	0.0976108	-1.05658	At2g43150	AT2G43150	Proline-rich extensin-like family protein
	5.08	4.98	4.4	5.62	0.0976108	-1.22033	At2g46740	AT2G46740	D-arabinono-1,4-lactone oxidase-like protein
	6.19	6.13	5.68	6.64	0.0703893	-0.956057	At1g64670	BDG1	putative alpha/beta-hydrolase
	4.19	4.12	3.62	4.59	0.0703893	-0.963474	At2g40150	TBL28	trichome birefringence-like 28 protein
	3.05	2.98	2.7	3.81	0.0565835	-1.11103	At4g37160	sks15	protein SKU5 similar 15
	5.11	5.09	4.35	5.5	0.0143553	-1.15056	At1g67750	AT1G67750	putative pectate lyase 5
	3.7	3.7	2.65	3.87	0	-1.22033	At5g45950	AT5G45950	GDSL esterase/lipase
	4.6	4.6	3.63	5.48	0	-1.84398	At4g12870	AT4G12870	Gamma interferon responsive lysosomal thiol (GILT) reductase family protein
	3.86	3.88	5.79	4.56	-0.0143553	1.22651	At5g16460	AT5G16460	putative adipose-regulatory protein (Seipin)
	7.34	7.36	6.31	7.48	-0.0143553	-1.16993	At1g56580	SVB	protein SMALLER WITH VARIABLE BRANCHES
	4.65	4.7	6.22	5.06	-0.0426443	1.1635	At2g44460	BGLU28	beta glucosidase 28
	7.12	7.17	8.69	6.7	-0.0565835	1.99639	At5g48850	ATSDI1	protein SULPHUR DEFICIENCY-INDUCED 1
	5.91	5.98	5.13	6.3	-0.0703893	-1.16993	At4g26790	AT4G26790	GDSL esterase/lipase
	8.06	8.15	8.86	7.74	-0.0840643	1.1177	At3g51810	EM1	Em-like protein GEA1
	7.13	7.21	7.61	6.68	-0.0840643	0.933573	At5g65165	At5g65165	succinate dehydrogenase [ubiquinone] iron-sulfur subunit 3
	2.36	2.44	2.27	3.36	-0.0840643	-1.09085	At2g41100	TCH3	calmodulin-like protein 4
	7.24	7.33	7.79	6.7	-0.0976108	1.08406	At1g04560	AT1G04560	AWPM-19-like family protein
	4.03	4.13	3.56	4.7	-0.0976108	-1.1375	At3g43960	AT3G43960	putative cysteine proteinase
	5.96	6.09	6.68	5.78	-0.137504	0.895303	At2g23640	RTNLB13	reticulon-like protein B13
	5.22	5.37	4.9	6.08	-0.15056	-1.18269	At5g23940	PEL3	putative acyl-transferase PEL3
	3.5	3.67	3.26	4.43	-0.163499	-1.16993	At1g04220	KCS2	3-ketoacyl-CoA synthase 2
	4.54	4.72	5.71	4.7	-0.189034	1.0072	At1g75490	AT1G75490	dehydration-responsive element-binding protein 2D
	6.17	6.36	5.83	7.05	-0.189034	-1.22033	At1g01600	CYP86A4	cytochrome P450, family 86, subfamily A, polypeptide 4
	6.56	6.77	6.98	6.05	-0.214125	0.925999	At2g25890	AT2G25890	Oleosin-like protein
	2.23	2.47	4.91	2.79	-0.238787	2.12102	At3g60140	DIN2	beta-glucosidase 30
	9.68	9.96	9.86	9.04	-0.275007	0.823749	At2g21490	LEA	dehydrin LEA
	3.99	4.26	4.58	3.85	-0.275007	0.731183	At2g47770	TSPO	tryptophan-rich sensory protein-like protein
	3.85	4.2	4.6	3.28	-0.344828	1.31034	At3g49570	LSU3	protein RESPONSE TO LOW SULFUR 3
	8.08	8.45	8.82	8.16	-0.367371	0.669027	At3g54940	AT3G54940	Papain family cysteine protease
	8.62	9	9.01	8.01	-0.378512	1	At1g36370	SHM7	putative serine hydroxymethyltransferase
	5.84	6.23	6.41	5.6	-0.389567	0.807355	At4g31830	AT4G31830	hypothetical protein
	3.57	3.95	4.7	3.98	-0.389567	0.722466	At1g52890	NAC019	NAC domain-containing protein 19
	2.76	3.17	3.59	2.53	-0.400538	1.0635	At3g56200	AT3G56200	putative amino acid transporter
	4.59	5.02	5.8	4.94	-0.422233	0.85599	AT4G36052	AT4G36052	hypothetical protein
	4.02	4.46	5.94	4.94	-0.432959	1.0072	At5g20830	SUS1	sucrose synthase 1
	5.51	5.94	6.28	5.39	-0.432959	0.887525	At1g07645	At1g07645	dessication-induced 1VOC-like protein
	7.32	7.76	7.72	6.99	-0.443607	0.731183	At1g69600	ZFHD1	transcriptional factor ZFHD1
	5.7	6.17	6.6	5.67	-0.475085	0.933573	At4g02520	GSTF2	glutathione S-transferase F2
	4.15	4.63	5.21	4.64	-0.485427	0.565597	AT2G47275	AT2G47275	hypothetical protein
	4.63	5.13	4.87	4.05	-0.495695	0.815575	AT3G28899	AT3G28899	hypothetical protein
	5.11	5.61	5.5	4.73	-0.495695	0.765535	At1g27990	AT1G27990	hypothetical protein
	7.23	7.73	8.21	7.18	-0.505891	1.02857	At5g22470	AT5G22470	poly [ADP-ribose] polymerase 3
	7.93	8.43	8.41	7.44	-0.505891	0.963474	At4g04610	APR1	5-adenylylsulfate reductase 1
	6.13	6.64	6.48	5.93	-0.516015	0.545968	At3g43580	AT3G43580	Beta-galactosidase related protein
	4.9	5.42	5.02	4.53	-0.516015	0.485427	AT1G11735	AT1G11735	hypothetical protein
	3.79	4.34	5.59	3.76	-0.545968	1.82782	At4g04810	MSRB4	peptide methionine sulfoxide reductase B4
	5.86	6.41	6.38	5.21	-0.555816	1.1635	At2g21820	AT2G21820	hypothetical protein
	5.88	6.44	6.14	5.61	-0.555816	0.526069	At2g42560	AT2G42560	late embryogenesis abundant domain-containing protein
	7.75	8.31	7.6	7.1	-0.555816	0.495695	At1g68240	AT1G68240	transcription factor bHLH109
	9.05	9.64	9.5	8.75	-0.584963	0.748461	At2g36640	ECP63	putative phosphotyrosine
	1.58	2.18	1.92	3.92	-0.594549	-2.0036	At2g18193	AT2G18193	P-loop containing nucleoside triphosphate hydrolases superfamily protein
	1.88	2.49	2.3	1.84	-0.604071	0.454176	At1g47915	AT1G47915	F-box protein
	3.91	4.53	4.59	4	-0.613532	0.584963	At3g28740	CYP81D1	cytochrome P450 CYP81D11
	4.57	5.18	4.65	4.26	-0.613532	0.389567	At1g17430	AT1G17430	alpha/beta-hydrolase domain-containing protein
	6.86	7.48	6.87	6.42	-0.62293	0.454176	At5g41560	AT5G41560	hypothetical protein
	5.25	5.88	4.95	4.47	-0.632268	0.475085	At2g38870	AT2G38870	PR-6 proteinase inhibitor family protein
	6.58	7.21	7.55	7.15	-0.632268	0.400538	At4g31877	At4g31877	hypothetical protein
	4.89	5.54	5.22	4.74	-0.650765	0.485427	At1g65370	AT1G65370	meprin and TRAF homology domain-containing protein
	6.03	6.69	6.24	5.84	-0.659925	0.400538	AT5G01445	AT5G01445	hypothetical protein
	10.74	11.4	11.09	10.61	-0.669027	0.475085	At1g75830	LCR67	PLANT DEFENSIN 1.1
	7.22	7.89	7.73	7.28	-0.669027	0.454176	At5g28640	AN3	GRF1-interacting factor 1
	7.23	7.9	8.29	7.88	-0.669027	0.411426	At5g49990	AT5G49990	xanthine/uracil permease family protein
	5.96	6.62	6.68	6.33	-0.669027	0.344828	At1g35515	AT1G35516	myb-like transcription factor family protein
	4.64	5.33	5.35	4.8	-0.678072	0.545968	At4g19950	AT4G19950	hypothetical protein
	2.86	3.54	3.58	3.12	-0.678072	0.454176	At5g43770	AT5G43770	proline-rich family protein
	8.15	8.84	8.83	8.23	-0.687061	0.604071	At1g58235	AT1G58235	hypothetical protein
	3.94	4.63	4.36	3.98	-0.687061	0.378512	At1g02405	AT1G02405	proline-rich family protein
	3.57	4.25	3.93	3.57	-0.687061	0.367371	At3g54700	At3g54700	phosphate transporter 1;7
	2.39	3.08	2.64	1.86	-0.695994	0.790772	AT3G61113	AT3G61113	ubiquitin-related modifier 1
	5.88	6.58	5.83	5.16	-0.695994	0.669027	At3g23030	IAA2	auxin-responsive protein IAA2
	10.43	11.13	10.81	10.4	-0.695994	0.411426	At5g35660	AT5G35660	glycine-rich protein
	4.93	5.64	6.47	5.96	-0.713696	0.516015	AT5G14565	AT5G14565	hypothetical protein
	6.95	7.68	7.93	7.1	-0.731183	0.831877	At3g58450	AT3G58450	adenine nucleotide alpha hydrolases-like superfamily protein
	4.82	5.57	5.83	5.18	-0.739848	0.650765	At1g12200	AT1G12200	putative flavin monooxygenase
	2.18	2.92	2.49	2.08	-0.739848	0.411426	At1g14950	AT1G14950	polyketide cyclase/dehydrase and lipid transport superfamily protein
	5.43	6.17	6.72	6.38	-0.739848	0.344828	At2g42890	ML2	MEI2-like 2 protein
	2.8	3.56	2.58	2.32	-0.748461	0.250962	At1g23140	AT1G23140	calcium-dependent lipid-binding domain-containing protein
	5.21	5.97	6.25	5.65	-0.757023	0.604071	At4g25100	FSD1	superoxide dismutase [Fe]
	5.18	5.94	6.38	5.95	-0.757023	0.432959	At5g09970	CYP78A7	cytochrome P450, family 78, subfamily A, polypeptide 7
	4.34	5.11	5.78	5.27	-0.765535	0.505891	At5g24380	YSL2	metal-nicotianamine transporter YSL2
	9.01	9.79	9.92	9.65	-0.773996	0.263034	At1g43800	AT1G43800	acyl-[acyl-carrier-protein] desaturase 6
	3.69	4.48	4.84	4.03	-0.782409	0.807355	At1g46768	At1g46768	ethylene-responsive transcription factor RAP2-1
	5.32	6.1	5.71	4.96	-0.782409	0.748461	At5g01300	AT5G01300	putative phosphatidylethanolamine-binding protein
	4.87	5.65	5.77	5.35	-0.782409	0.422233	At1g28360	ERF12	ethylene-responsive transcription factor 12
	4.32	5.11	4.23	3.87	-0.782409	0.367371	At1g05510	AT1G05510	hypothetical protein
	3.93	4.72	4.03	3.68	-0.790772	0.344828	At1g24210	AT1G24210	paired amphipathic helix domain-containing protein
	5.85	6.65	6.62	5.7	-0.807355	0.918386	At1g48130	PER1	1-Cys peroxiredoxin PER1
	7.31	8.12	8.23	7.88	-0.807355	0.356144	AT2G14878	AT2G14878	hypothetical protein
	7.8	8.61	8.64	8.31	-0.807355	0.333424	At5g21020	AT5G21020	hypothetical protein
	8.77	9.6	9.29	8.99	-0.831877	0.298658	AT4G34881	AT4G34881	hypothetical protein
	8.53	9.37	9.27	8.75	-0.83996	0.516015	At1g03106	AT1G03106	hypothetical protein
	3.29	4.13	3.44	3.24	-0.83996	0.201634	At3g02980	MCC1	meiotic control of crossovers1 protein
	4.2	5.08	4.69	4.11	-0.879706	0.575312	At5g57550	XTH25	probable xyloglucan endotransglucosylase/hydrolase protein 25
	4.19	5.08	4.75	4.38	-0.887525	0.356144	At1g67600	AT1G67600	acid phosphatase/vanadium-dependent haloperoxidase-related protein
	6.51	7.4	6.92	6.71	-0.887525	0.214125	At5g42825	AT5G42825	hypothetical protein
	4.49	5.38	4.57	4.32	-0.903038	0.250962	At5g23100	AT5G23100	hypothetical protein
	2.84	3.75	3.4	3.29	-0.903038	0.111031	At1g13340	AT1G13340	Regulator of Vps4 activity in the MVB pathway protein
	2.37	3.31	3.63	3.14	-0.933573	0.485427	At4g18680	AT4G18680	hypothetical protein
	6.16	7.11	7.21	6.15	-0.948601	1.0635	At2g40170	GEA6	Em-like protein GEA6
	4.68	5.64	5.22	4.56	-0.963474	0.659925	At5g45690	AT5G45690	hypothetical protein
	4.16	5.12	4.94	4.37	-0.963474	0.565597	AT4G16024	AT4G16024	hypothetical protein
	6.83	7.8	7.16	6.48	-0.970854	0.678072	At1g54870	AT1G54870	glucose and ribitol dehydrogenase homolog 1
	3.59	4.56	3.95	3.89	-0.970854	0.0565835	At1g49500	AT1G49500	hypothetical protein
	6.39	7.37	6.6	6.5	-0.9855	0.0976108	At4g01895	AT4G01895	systemic acquired resistance (SAR) regulator protein NIMIN-1-like protein
	2.7	3.7	3.07	2.61	-1	0.454176	AT5G35405	AT5G35405	ECA1 gametogenesis related family protein
	5.34	6.36	5.78	5.26	-1.02148	0.526069	At5g18450	AT5G18450	dehydration-responsive element-binding protein 2G
	1.85	2.87	6.03	5.69	-1.02148	0.344828	At1g24996	AT1G24996	hypothetical protein
	4.07	5.1	5.42	5.25	-1.02857	0.176323	At1g78390	NCED9	9-cis-epoxycarotenoid dioxygenase
	5.57	6.6	6.1	6.1	-1.02857	0	At1g11180	AT1G11180	secretory carrier-associated membrane protein 5
	3.95	4.99	5.3	5.24	-1.04963	0.0565835	At1g03990	AT1G03990	long-chain-alcohol oxidase FAO1
	7.02	8.09	7.02	6.42	-1.07724	0.594549	At2g15010	AT2G15010	putative thionin-2.3
	7.6	8.67	8.06	7.73	-1.07724	0.333424	At5g67190	DEAR2	ERF/AP2 transcription factor family
	6.07	7.17	7.13	6.94	-1.09085	0.189034	AT1G49032	AT1G49032	hypothetical protein
	4.37	5.48	4.22	3.9	-1.11103	0.321928	At1g32710	AT1G32710	putative cytochrome c oxidase subunit 6b-like
	5.77	6.88	5.95	5.99	-1.11103	-0.0426443	At1g67820	AT1G67820	putative protein phosphatase 2C 14
	5.41	6.59	6.99	6.11	-1.18269	0.871844	At1g48990	AT1G48990	Oleosin-like protein
	5.63	6.81	6.54	5.86	-1.18269	0.669027	At3g21370	BGLU19	beta glucosidase 19
	6.12	7.31	7.01	6.8	-1.18269	0.214125	At4g33950	OST1	calcium-independent ABA-activated protein kinase
	5.44	6.62	6.65	6.14	-1.18903	0.516015	At2g19900	At2g19900	NADP-dependent malic enzyme 1
	4.93	6.12	5.19	5.26	-1.18903	-0.0703893	At4g36515	AT4G36515	hypothetical protein
	5.61	6.81	5.87	6.05	-1.19535	-0.176323	At2g29380	HAI3	highly ABA-induced PP2C protein 3
	7.08	8.29	7.72	7.29	-1.20789	0.432959	At2g28420	AT2G28420	lactoylglutathione lyase / glyoxalase I-like protein
	8.13	9.37	8.82	7.84	-1.23879	0.978196	At2g05580	AT2G05580	glycine-rich protein
	2.32	3.58	4.48	3.71	-1.25096	0.773996	At4g28810	AT4G28811	transcription factor bHLH119
	4.4	5.67	4.06	3.84	-1.26903	0.226509	At4g26740	ATS1	peroxygenase 1
	5.59	6.87	5.78	5.63	-1.27501	0.15056	At2g22080	AT2G22080	hypothetical protein
	5.45	6.74	6.45	5.53	-1.28688	0.910733	At3g56350	AT3G56350	Iron/manganese superoxide dismutase family protein
	3.98	5.28	4.77	5.04	-1.30451	-0.263034	At5g59340	WOX2	WUSCHEL-related homeobox 2
	3.25	4.58	3.61	3.9	-1.32193	-0.286881	At5g57420	IAA33	auxin-responsive protein IAA33
	4.79	6.12	6.26	5.89	-1.33342	0.378512	At4g33560	AT4G33560	Wound-responsive family protein
	3.75	5.11	5.11	3.99	-1.35614	1.12433	At2g23240	AT2G23240	plant EC metallothionein-like protein, family 15
	6.19	7.55	6.99	6.3	-1.35614	0.695994	At5g40420	OLEO2	oleosin 2
	5.93	7.29	6.4	6.35	-1.36177	0.0565835	At4g18650	AT4G18650	transcription factor-related protein
	5.67	7.04	6.82	6.26	-1.37295	0.555816	At3g21380	AT3G21380	jacalin-like lectin domain-containing protein
	7.65	9.02	8.48	8.49	-1.37295	-0.0143553	At4g11040	AT4G11040	putative protein phosphatase 2C 54
	6.88	8.28	7.64	6.86	-1.40054	0.773996	At5g66400	RAB18	dehydrin Rab18
	4.16	5.6	4.34	4.32	-1.43829	0.0285692	At4g27150	SESA2	seed storage albumin 2
	2.02	3.48	4.72	3.36	-1.45943	1.36177	At4g39675	AT4G39675	hypothetical protein
	8.43	9.9	9.23	8.62	-1.46989	0.613532	At4g25140	OLEO1	oleosin 1
	5.96	7.44	5.83	5.68	-1.48027	0.15056	At2g41280	M10	late embryogenesis abundant protein M10
	4.5	6	4.61	3.12	-1.4957	1.4957	At2g43510	TI1	trypsin inhibitor protein 1
	4.7	6.21	4.8	4.5	-1.51602	0.298658	At5g55240	ATPXG2	peroxygenase 2
	4.39	5.93	5.37	5.03	-1.53605	0.344828	At1g17810	BETA-TIP	beta-tonoplast intrinsic protein
	5.76	7.32	7.48	7.48	-1.56071	0	At1g71250	AT1G71250	GDSL esterase/lipase
	3.07	4.65	3.86	3.78	-1.57531	0.0840643	At4g18690	AT4G18690	hypothetical protein
	5.28	6.87	6.62	5.94	-1.59455	0.678072	At2g28490	AT2G28490	cupin domain-containing protein
	4.79	6.42	4.92	4.4	-1.63227	0.526069	At2g43590	AT2G43590	chitinase family protein
	7.22	8.85	7.81	7.48	-1.63691	0.321928	At4g27160	SESA3	seed storage albumin 3
	2.74	4.38	3.27	2.72	-1.64155	0.555816	At4g27140	SESA1	seed storage albumin 1
	7.01	8.67	6.97	6.56	-1.65535	0.400538	At2g02120	PDF2.1	defensin-like protein 4
	3.23	4.91	3.18	3.21	-1.68706	-0.0426443	At4g09610	GASA2	gibberellin-regulated protein 2
	4.46	6.18	4.47	4.78	-1.72247	-0.31034	At3g02040	SRG3	glycerophosphodiester phosphodiesterase 1
	5.43	7.16	5.1	5.38	-1.73552	-0.275007	At5g20150	SPX1	SPX domain-containing protein 1
	7.93	9.68	9	8.93	-1.74416	0.0703893	At3g22640	PAP85	protein PAP85
	4.84	6.6	5.48	4.92	-1.75702	0.565597	At1g73190	At1g73190	aquaporin TIP3-1
	2.78	4.54	3.06	3.44	-1.75702	-0.378512	AT5G53048	AT5G53048	hypothetical protein
	6.27	8.1	7.14	7.93	-1.83188	-0.790772	At5g61190	AT5G61190	putative endonuclease or glycosyl hydrolase with C2H2-type zinc finger domain
	6.67	8.55	8.06	8.07	-1.88362	-0.0143553	At1g77950	AGL67	protein agamous-like 67
	5.51	7.4	6.08	5.52	-1.88753	0.555816	At4g09600	GASA3	gibberellin-regulated protein 3
	3.16	5.16	3.74	3.3	-1.99277	0.443607	At1g47980	AT1G47980	hypothetical protein
	5.48	7.56	6.15	5.8	-2.07382	0.344828	At5g50700	HSD1	hydroxysteroid dehydrogenase 1
	5.43	7.56	6.12	5.76	-2.1375	0.356144	At5g50600; At5g50700	HSD1	hydroxysteroid dehydrogenase 1
	8.66	10.91	10.99	10.47	-2.25399	0.516015	At5g44120	CRA1	12S seed storage protein CRA1
	2.84	5.24	3.6	3.57	-2.40327	0.0285692	At4g18620	PYL13	abscisic acid receptor PYL13
	7.33	9.98	9.5	9.51	-2.64847	-0.0143553	At4g28520	CRU3	cruciferin 3
	7.85	10.52	9.06	8.44	-2.67356	0.62293	At2g41260	M17	late embryogenesis abundant protein M17
